# Host gene-expression signatures accurately distinguish bacterial, viral, and inflammatory diseases in febrile children across multiple cohorts

**DOI:** 10.64898/2026.08.11.744042

**Authors:** Sandra Viz-Lasheras, Ana Dacosta, Irene Rivero-Calle, Federico Martinón-Torres, EUCLIDS, GENDRES, PERFORM, and DIAMONDS consortia, Alberto Gómez-Carballa, Antonio Salas

## Abstract

Accurate discrimination between viral, bacterial, and inflammatory diseases in febrile children remains a major clinical challenge that contributes to diagnostic uncertainty, inappropriate antimicrobial use, and suboptimal clinical management. Host blood transcriptomics offer a promising strategy to improve diagnostic precision. The present study represents the largest integrative multi-cohort pediatric study of transcriptomic biomarker discovery, validation, and confirmation reported to date, integrating harmonized public transcriptomic datasets with an independent confirmation cohort comprising well-phenotyped patients to identify parsimonious host-response signatures for differentiating viral, bacterial, and inflammatory diseases. Transcriptomic signatures were derived from an integrated retrospective microarray multi-cohort (*n*=1,683), independently validated in a retrospective RNA-seq cohort (*n*=767), and confirmed by digital PCR in an independent cohort (*n*=29), demonstrating reproducibility across patient populations, transcriptomic technologies, and analytical platforms. The analysis identified binary signatures and a unified multiclass classifier that consistently achieved high diagnostic accuracy across all three study phases and outperformed more than 30 published host transcriptomic signatures. Decision curve analysis showed substantially greater clinical net benefit than C-reactive protein across clinically relevant decision thresholds. These findings provide a strong foundation for clinically deployable molecular diagnostics to improve patient triage, antimicrobial stewardship, and precision medicine in childhood infections.
