## Supplementary material for "Host gene-expression signatures accurately distinguish bacterial, viral, and inflammatory diseases in febrile children across multiple cohorts": Table S1

### Sheet: Table S1-Description Cohorts
Table S1. Description of the studies included in the discovery (microarray), validation (RNA-seq), and confirmation (digital PCR) cohorts. Demographic characteristics of each cohort are provided, together with intra- and inter-cohort statistical comparisons for age and sex. HC, healthy controls; KD, Kawasaki disease; HSP, Henoch–Schönlein purpura; JIA, juvenile idiopathic arthritis. Wilcoxon rank…
	DISCOVERY COHORT				VALIDATION COHORT					CONFIRMATION COHORT
	Dataset ID	Febrile illnesses selected phenotypes	Notes		Dataset ID	Febrile illnesses selected phenotypes	Notes			Febrile illnesses selected phenotypes
	GSE73461	Bacterial infection (n=52)	No information about specific pathogens		E-MTAB-14588	Bacterial infection (n=13)	DIAMONDS study. M. pneumoniae infections and probable viral and bacterial pneumonias were excluded			Bacterial infection (n=10)
						Viral Infection (n=2)				Viral Infection (n=9)
		Viral infection (n=94)				HC (n=7)				Inflammatory (n=10)
		Inflammatory diseases (n=162): 78 KD, 18 HSP, 66 JIA			E-MTAB-12793	Bacterial infection (n=93)	EUCLIDS and PERFORM Studies			Total Discovery cohort		29
		HC (n=55)				Viral Infection (n=58)
	GSE68004	Bacterial infection (n=17)	-			Inflammatory disese (n= 95) ; 23 JIA and 72 KD
		Viral infections (n=19)				HC (n= 62)
		Inflammatory disease (n=89): 89 KD			E-MTAB-14564	Bacterial infection (n=8)	PERFORM and DIAMONDS Studies
		HC (n=37)				Viral infection (n= 7)
	GSE105450	Viral infection (n=56)	Only acute RSV infections were included.			HC (n=11)
					GSE261482	Bacterial infection (n=15)	EUCLIDS and PERFORM Studies
		HC (n=38)				Viral inefction (n=16)
	GSE103842	Viral infection (n=62)	-			HC (n=17)
					E-MTAB-11671	Bacterial infection (n= 103)	EUCLIDS Study
		HC (n=12)				Viral infection ( n= 84)
	GSE103119	Bacterial infections (n=5)	Mycoplasma pneumoniae infections and co-infections were excluded			Inflammatory disease (n=77); 27 JIA and 70 KD
		Viral infections (n=77)				HC (n=70)
		HC (n=20)
	GSE80179	RSV infection (n=27)	-			Samples
		HC (n=52).			Viral infection (VIR)	169
	GSE77087	Viral infection (n= 61)	Outpatitient RSV infections were excluded		Bacterial infection (BAC)	234
		HC (n=23)			Inflammatory disease (INF)	192
	GSE72810	Bacterial infection (n=23)	Probable Viral, Bacterial and uncertain etiology infections were excluded		Healthy controls (HC)	172
		Viral infection (n=28)			Total Discovery cohort	767
		HC (n=16)
	GSE73462	Bacterial infection (n=23)	Uncertain viral or bacterial infections were excluded
		Viral infection (n=28)
		Inflammatory disease (n= 1) : 1 KD
		HC (n=16)
	GSE67059	Viral Infection (n=65)	Only V3 Beadcheap was included. Asymptomatic and outpatients were excluded.
		HC (n=21)
	GSE42026	Bacterial infection (n=18)	-
		Viral infection (n=41)
		HC (n=33)
	GSE30119	Bacterial infection (n=99)	-
		HC (n=44)
	GSE38900	Viral infection (n=28)	Only V4 Beadcheap was included
		HC (n=8)
	GSE64456	Bacterial Infection (n=89)	-
		Viral Infection (n=51)
		HC (n=19)
		Samples
	Viral infection (VIR)	711
	Bacterial infection (BAC)	326
	Inflammatory disease (INF)	252
	Healthy controls (HC)	394
	Total Discovery cohort	1683

### Sheet: Table S1-Demographic Statistics
Table S1. Description of the studies included in the discovery (microarray), validation (RNA-seq), and confirmation (digital PCR) cohorts. Demographic characteristics of each cohort are provided, together with intra- and inter-cohort statistical comparisons for age and sex. HC, healthy controls; KD, Kawasaki disease; HSP, Henoch–Schönlein purpura; JIA, juvenile idiopathic arthritis. Wilcoxon rank…
	Phenotype	Characteristic	Discovery (Microarray)	Validation (RNA-seq)	Confirmation (dPCR)	Discovery vs. Validation (P-value)	Discovery vs. Confirmation (P-value)	Validation vs. Confirmation (P-value)
	All	n	1289	595	29	–	–	–
		Age in months: median (IQR); % missing data	4.9 (1.5–31.8); 61.8	29.0 (9.0–81.7); 0	47.0 (21.0–99.8); 0	0.062	0.047	0.404
		Female, n (%)	564(43.8)	258 (43.8)	17 (58.6)	1000	0.207	1000
	VIR	n	711	169	9	–	–	–
		Age in months: median (IQR); % missing data	2.9 (1.4–11.5); 30.7	10.0 (2.2–28.0); 0	38.0 (21.0–47.0); 0	5.15e-08	0.00061	0.029
		Female, n (%)	279 (39.2)	56 (33.1)	7 (77.8)	1.000	0.034	1.000
	BAC	n	326	234	10	–	–	–
		Age in months: median (IQR); % missing data	16.0 (1.3–84.0); 35.6	39.6 (11.1–96.0); 0	67.9 (19.9–156.9); 0	1.04e-06	0.072	0.376
		Female, n (%)	164 (50.3)	102 (43.6)	3 (30.0)	1.000	0.336	1.000
	INF	n	252	192	10	–	–	–
		Age in months: median (IQR); % missing data	38.1 (25.4–63.2); 64.7	48.2 (20.3–116.2); 0	79.1 (36.8–113.4); 0	0.062	0.047	0.404
		Female, n (%)	121 (47.9)	100 (52.1)	7 (70.0)	1.000	0.207	1.000
