## Supplementary material for "Host gene-expression signatures accurately distinguish bacterial, viral, and inflammatory diseases in febrile children across multiple cohorts": Table S2

### Sheet: Table S2
Table S2. TaqMan assays Expression Assay IDs and reaction combinations used for the dPCR 10-transcript signature validation in the confirmation cohort.
Gene	TaqMan Assay reference	Dye	Reaction Mix
IFI27	Hs01086373_g1	VIC	Reaction 1
LNC2	Hs01008571_m1	JUNE	Reaction 1
CLC	Hs00171342_m1	VIC	Reaction 3
CTSG	Hs00175195_m1	VIC	Reaction 4
RGL1	Hs00248508_m1	FAM	Reaction 3
IFIT3	Hs01922752_s1	JUNE	Reaction 3
LY6E	Hs00158942_m1	VIC	Reaction 2
SCGB1C1	Hs00377337_m1	FAM	Reaction 2
TMT1B	Hs00378551_m1	FAM	Reaction 4
PRSS33	Hs00541732_m1	FAM	Reaction 3
GUSB	Hs00939627_m1	ABY	Hk gene (all reactions)
