## Supplementary material for "Host gene-expression signatures accurately distinguish bacterial, viral, and inflammatory diseases in febrile children across multiple cohorts": Table S4

### Sheet: VIR_vs_rest
Table S4. Differentially expressed genes (DEGs) candidates derived from the comparison VIR vs. Rest (BAC+INF) meeting the established criteria (adjusted P-value <0.05, |log₂ fold change| > 1, average log₂ expression > 4). VIR: Viral; BAC: Bacterial; INF: Inflammatory.
Genes	logFC	AveExpr	t	P.Value	adj.P.Val	B
IFI27	3.96027	10.4242	24.4593	6.61647e-102	1.26639e-97	221.259
LY6E	1.78449	10.7732	23.3667	6.23847e-95	5.97021e-91	205.348
IFI44	2.21449	9.48089	22.407	7.18141e-89	4.58174e-85	191.519
IFI44L	2.44246	8.11344	21.5811	1.03216e-83	4.93887e-80	179.75
IFI6	1.57468	10.7725	21.0557	1.83411e-80	7.02097e-77	172.335
OAS2	1.52003	7.19642	20.6076	1.02961e-77	3.28447e-74	166.061
ISG15	2.18903	10.3503	20.4924	5.20301e-77	1.42265e-73	164.455
IFIT1	2.54578	9.75618	20.1053	1.17279e-74	2.80591e-71	159.086
OAS1	1.51622	7.50057	19.7847	1.0125e-72	2.15325e-69	154.668
EPSTI1	1.53366	10.4238	19.4781	7.00781e-71	1.34129e-67	150.469
HERC6	1.36219	7.80864	19.4123	1.73297e-70	3.01537e-67	149.571
MX1	1.56276	11.8271	19.3927	2.26833e-70	3.61799e-67	149.305
RSAD2	2.34254	8.2389	19.3267	5.61668e-70	8.26948e-67	148.406
DDX60	1.35708	7.55495	18.5618	1.87379e-65	2.39095e-62	138.085
XAF1	1.34737	9.18881	18.167	3.75991e-63	4.49779e-60	132.831
HERC5	1.82753	10.2695	17.7876	5.84366e-61	5.88672e-58	127.831
SPATS2L	1.53105	6.68781	17.7064	1.71098e-60	1.63741e-57	126.766
IFIT3	2.03277	8.47384	17.6352	4.37621e-60	3.9886e-57	125.836
OAS3	1.59063	6.13243	17.4534	4.77299e-59	3.97196e-56	123.468
ZBP1	1.14472	9.5508	17.3519	1.80261e-58	1.38008e-55	122.152
CMPK2	1.70103	5.56501	16.9086	5.71475e-56	3.90644e-53	116.446
LGALS3BP	1.21397	6.03431	16.5103	9.45323e-54	5.48287e-51	111.385
IFIH1	1.00926	8.39826	16.3387	8.37227e-53	4.45126e-50	109.224
RTP4	1.17632	6.88701	16.3111	1.18713e-52	6.141e-50	108.878
OASL	1.41962	7.50875	15.8645	3.2526e-50	1.55637e-47	103.318
DHX58	1.2373	7.27015	15.5765	1.15948e-48	5.16105e-46	99.7791
HES4	1.28767	8.02012	15.3904	1.14414e-47	4.86642e-45	97.5119
LAMP3	1.26238	5.5273	14.7977	1.50507e-44	5.64843e-42	90.4004
IFIT2	1.28577	11.1182	14.2542	9.39492e-42	2.9003e-39	84.0286
PLIN4	-1.11615	5.92912	-13.1174	4.00903e-36	7.9106e-34	71.2007
LAG3	1.12049	6.3496	12.4959	3.53251e-33	5.4526e-31	64.4947
SAMD14	-1.07047	5.5599	-11.7947	5.63418e-30	6.26966e-28	57.206
CLC	-1.12569	9.66513	-10.6799	3.65953e-25	2.39875e-23	46.2643
TIMD4	1.1251	4.3643	10.6191	6.54053e-25	4.11795e-23	45.6914
CXCL10	1.36997	6.17093	10.5098	1.84636e-24	1.0941e-22	44.6676
PI3	-1.58912	7.74278	-10.4399	3.56757e-24	1.98468e-22	44.018
CCL2	1.38303	4.0104	10.2608	1.90079e-23	9.2809e-22	42.3681
CCL8	1.41328	4.91648	10.1069	7.86645e-23	3.55943e-21	40.9678
PCOLCE2	-1.373	4.0629	-10.0003	2.08208e-22	8.93522e-21	40.0084
HP	-1.77381	7.94719	-9.88159	6.1017e-22	2.41294e-20	38.9488
LCN2	-1.06063	9.95774	-9.66682	4.15704e-21	1.43362e-19	37.0585
ORM1	-1.00234	7.84485	-9.32979	7.89048e-20	2.21768e-18	34.1603
TDRD9	-1.16679	6.39166	-9.32195	8.44155e-20	2.35631e-18	34.0938
ANKRD34B	-1.2174	4.03644	-8.90278	2.91137e-18	6.67349e-17	30.6106
DAAM2	-1.01484	4.94136	-8.57455	4.24417e-17	8.48834e-16	27.9771
PRSS33	-1.06934	4.39062	-8.36668	2.2188e-16	4.01397e-15	26.3527
BPI	-1.18406	6.49979	-8.29299	3.95598e-16	6.90853e-15	25.7851
RETN	-1.25497	8.22458	-8.03449	2.90731e-15	4.47314e-14	23.8281
MMP8	-2.2574	5.35546	-7.87553	9.65542e-15	1.37504e-13	22.6513
TMT1B	-1.39611	5.55147	-6.95	6.96889e-12	6.62615e-11	16.2124
GPR84	-1.01406	7.41728	-6.91109	9.04963e-12	8.42461e-11	15.9574
OLAH	-1.27494	4.72909	-6.89637	9.98637e-12	9.23377e-11	15.8613
CEACAM8	-1.04008	7.00858	-5.38947	9.00938e-08	4.79398e-07	7.01804

### Sheet: BAC_vs_rest
Table S4. Differentially expressed genes (DEGs) candidates derived from the comparison BAC vs. Rest (VIR+INF) meeting the established criteria (adjusted P-value <0.05, |log₂ fold change| > 1, average log₂ expression > 4). VIR: Viral; BAC: Bacterial; INF: Inflammatory.
Genes	logFC	AveExpr	t	P.Value	adj.P.Val	B
IFIT1	-2.21084	9.75618	-14.0036	1.73842e-40	3.32734e-36	80.9606
IFIT3	-1.8573	8.47384	-13.289	5.92341e-37	5.6687e-33	72.9655
HES4	-1.27861	8.02012	-12.9524	2.47866e-35	1.18604e-31	69.2961
IFIT2	-1.34417	11.1182	-12.7958	1.37809e-34	4.39612e-31	67.6105
MX1	-1.28437	11.8271	-12.7199	3.14937e-34	8.61127e-31	66.7984
ZBP1	-1.00325	9.5508	-12.4706	4.63628e-33	9.91289e-30	64.1565
IFI44L	-1.83447	8.11344	-12.4701	4.66123e-33	9.91289e-30	64.1512
RETN	2.11609	8.22458	12.3724	1.32393e-32	2.53401e-29	63.1258
XAF1	-1.1312	9.18881	-12.3418	1.83422e-32	3.19154e-29	62.8056
EPSTI1	-1.22226	10.4238	-12.3138	2.46897e-32	3.938e-29	62.5137
IFI44	-1.59068	9.48089	-12.1808	1.00823e-31	1.37922e-28	61.1318
LCN2	1.48827	9.95774	12.1808	1.00883e-31	1.37922e-28	61.1312
LY6E	-1.24503	10.7732	-12.1454	1.46435e-31	1.86852e-28	60.7653
IFI27	-2.6826	10.4242	-12.1241	1.83175e-31	2.19123e-28	60.5455
IFI6	-1.1707	10.7725	-12.0887	2.6545e-31	2.82262e-28	60.1811
OAS1	-1.17368	7.50057	-12.0564	3.72309e-31	3.75052e-28	59.8489
ISG15	-1.62554	10.3503	-11.8183	4.4195e-30	3.84497e-27	57.4196
OAS2	-1.11427	7.19642	-11.6952	1.56629e-29	1.24912e-26	56.1775
RSAD2	-1.75124	8.2389	-11.365	4.44247e-28	2.93203e-25	52.8941
HERC5	-1.44303	10.2695	-11.2939	9.05011e-28	5.77397e-25	52.1959
DDX60	-1.02726	7.55495	-11.1536	3.64851e-27	2.05389e-24	50.8279
DAAM2	1.43269	4.94136	10.8156	9.93017e-26	4.31962e-23	47.587
OASL	-1.13929	7.50875	-10.4229	4.18731e-24	1.55608e-21	43.9183
OAS3	-1.18503	6.13243	-10.4085	4.79316e-24	1.73097e-21	43.7858
TCN1	1.22463	8.10604	10.3322	9.78912e-24	3.4697e-21	43.0859
BPI	1.63307	6.49979	10.1771	4.12698e-23	1.31651e-20	41.6758
COL17A1	1.42651	4.94491	10.1047	8.02751e-23	2.40073e-20	41.0239
THBS1	1.17166	5.78628	9.85329	7.87319e-22	1.9828e-19	38.7874
SPATS2L	-1.05404	6.68781	-9.64891	4.87179e-21	1.15119e-18	37.0028
LTF	1.59508	6.53159	9.49219	1.93067e-20	3.88979e-18	35.655
CMPK2	-1.1798	5.56501	-9.3643	5.86074e-20	1.08907e-17	34.5684
PRTN3	1.79283	5.53513	9.16748	3.16058e-19	4.95849e-17	32.92
CLEC5A	1.26759	6.2611	8.89213	3.18033e-18	3.85263e-16	30.6626
ORM1	1.09198	7.84485	8.84774	4.58953e-18	5.45613e-16	30.3042
MPO	1.76934	6.96901	8.7768	8.22289e-18	9.31279e-16	29.7343
OLAH	1.74387	4.72909	8.34209	2.69244e-16	2.24058e-14	26.3275
PCOLCE2	1.32875	4.0629	8.33266	2.89927e-16	2.40225e-14	26.2553
ARG1	1.26374	7.80623	8.30093	3.71789e-16	3.02811e-14	26.0126
AZU1	1.37774	5.69833	8.25837	5.1832e-16	4.11645e-14	25.6884
ELANE	1.34058	7.9369	8.25141	5.47194e-16	4.31e-14	25.6355
MMP8	2.68539	5.35546	8.21441	7.29463e-16	5.6072e-14	25.355
ORM2	1.00325	4.40284	7.9861	4.19874e-15	2.84979e-13	23.6482
OLFM4	1.5264	6.04585	7.85728	1.10682e-14	7.06153e-13	22.7036
NTSR1	1.0366	4.46621	7.80921	1.58368e-14	9.74651e-13	22.3545
RNASE3	1.20421	7.15626	7.71379	3.20737e-14	1.85465e-12	21.6672
CEACAM8	1.67277	7.00858	7.70005	3.54815e-14	2.02118e-12	21.5689
HP	1.60846	7.94719	7.68265	4.03169e-14	2.26961e-12	21.4444
TDRD9	1.10069	6.39166	7.57384	8.90981e-14	4.79027e-12	20.6725
CTSG	1.32613	7.17134	7.40785	2.93221e-13	1.41011e-11	19.5135
GPR84	1.23007	7.41728	7.35405	4.29307e-13	2.00413e-11	19.1428
ZDHHC19	1.31532	7.46011	7.1433	1.86828e-12	7.6901e-11	17.7134
CEACAM6	1.28217	6.66558	6.77882	2.1788e-11	7.35488e-10	15.3295
DEFA4	1.20849	7.9478	6.52914	1.09915e-10	3.25158e-09	13.7615
TMT1B	1.36486	5.55147	5.89858	5.16937e-09	1.05257e-07	10.0414
PI3	1.04901	7.74278	5.79806	9.25301e-09	1.78711e-07	9.48055

### Sheet: INF_vs_rest
Table S4. Differentially expressed genes (DEGs) candidates derived from the comparison INF vs. Rest (VIR+BAC) meeting the established criteria (adjusted P-value <0.05, |log₂ fold change| > 1, average log₂ expression > 4). VIR: Viral; BAC: Bacterial; INF: Inflammatory.
Genes	logFC	AveExpr	t	P.Value	adj.P.Val	B
PRSS33	2.09376	4.39062	13.8603	9.08297e-40	8.6924e-36	79.4124
RGL1	-1.18038	6.28593	-13.3123	4.56607e-37	2.18486e-33	73.2858
ADGRE3	1.13129	6.99122	12.7378	2.5927e-34	4.5113e-31	67.0413
LGALS3BP	-1.20881	6.03431	-12.444	6.16245e-33	7.86328e-30	63.9225
IFI27	-3.00016	10.4242	-12.4129	8.59808e-33	1.02855e-29	63.5946
CLC	1.55453	9.66513	11.9266	1.44136e-30	1.19946e-27	58.5545
CCL23	1.39282	4.28526	11.611	3.70068e-29	2.02374e-26	55.3619
LY6E	-1.3083	10.7732	-11.5688	5.68531e-29	2.8636e-26	54.9396
OLIG2	1.4284	4.89179	11.5093	1.03899e-28	5.09905e-26	54.3466
IFI44	-1.56874	9.48089	-10.7938	1.22486e-25	2.72603e-23	47.394
SCGB1C1	1.09863	5.2442	10.3188	1.10892e-23	1.7987e-21	42.968
PTGDR2	1.36952	4.34575	10.1966	3.44613e-23	5.07376e-21	41.8547
PLIN4	1.12006	5.92912	10.161	4.78402e-23	6.88468e-21	41.5326
OAS2	-1.04985	7.19642	-9.86184	7.29073e-22	8.56101e-20	38.8592
IFI44L	-1.63408	8.11344	-9.85246	7.9321e-22	9.20123e-20	38.7764
IFI6	-1.06794	10.7725	-9.82162	1.04639e-21	1.17811e-19	38.5046
ISG15	-1.48686	10.3503	-9.6406	5.2432e-21	4.94359e-19	36.9237
SPATS2L	-1.13951	6.68781	-9.50434	1.73643e-20	1.42031e-18	35.7493
RSAD2	-1.57706	8.2389	-9.1295	4.36101e-19	2.7639e-17	32.5897
CMPK2	-1.25552	5.56501	-9.06723	7.37412e-19	4.50929e-17	32.0751
OMG	1.02605	4.3836	8.90719	2.80719e-18	1.52641e-16	30.7658
ELAPOR1	1.12192	6.26302	8.82172	5.68678e-18	2.88713e-16	30.0746
OAS3	-1.07578	6.13243	-8.46408	1.02661e-16	3.99378e-15	27.2433
MT1G	-1.14569	5.04854	-8.4566	1.08945e-16	4.20403e-15	27.1852
GALNT14	1.04024	4.53343	8.42663	1.38197e-16	5.22745e-15	26.9526
HERC5	-1.13809	10.2695	-7.86496	1.04507e-14	2.68852e-13	22.7258
CXCL10	-1.26468	6.17093	-7.5329	1.19779e-13	2.58464e-12	20.3464
RHAG	-1.10386	4.36922	-7.31786	5.54108e-13	1.05006e-11	18.8538
IFIT1	-1.34432	9.75618	-7.24632	9.14578e-13	1.64676e-11	18.3658
ANKRD34B	1.12457	4.03644	6.43359	2.01366e-10	2.30511e-09	13.1244
PI3	1.2368	7.74278	6.25536	6.10025e-10	6.34903e-09	12.0507
CTSG	-1.22569	7.17134	-6.19311	8.92704e-10	8.97864e-09	11.6821
FAM20A	1.09056	4.86019	6.0792	1.7764e-09	1.67737e-08	11.0166
CCL2	-1.05337	4.0104	-6.01825	2.5553e-09	2.34461e-08	10.6651
CCL8	-1.06486	4.91648	-5.86789	6.18071e-09	5.30432e-08	9.81211
PRTN3	-1.27031	5.53513	-5.7731	1.06782e-08	8.78298e-08	9.2846
MPO	-1.18649	6.96901	-5.23286	2.07351e-07	1.35358e-06	6.43155
