## Supplementary material for "Host gene-expression signatures accurately distinguish bacterial, viral, and inflammatory diseases in febrile children across multiple cohorts": Table S5

### Sheet: Table S5
Table S5. Models coefficients for the genes included in the binary and multi-class signatures.
INFLAMMATORY SIGNATURE		BACTERIAL SIGNATURE		VIRAL SIGNATURE		MULTICLASS
Genes	Coefficients	Genes	Coefficients	Genes	Coefficients	Genes
(Intercept)	4.0526	(Intercept)	-3075	(Intercept)	1.3727	IFI27
RGL1	-1.322	IFIT1	-1.0516	IFI27	0.4599	LCN2
PRSS33	0.7190	RETN	0.3422	LCN2	-0.5961	CLC
PLIN4	0.1465	IFI27	-0.2581	CLC	-0.5411	CTSG
CTSG	-0.3203	HP	-0.2246	IFI44	0.5010	RGL1
IFI27	-0.1964	HERC5	1.5480	TMT1B	-0.2068	IFIT3
GALNT14	0.3933	LCN2	0.4640	IFIT3	-0.1689	LY6E
SCGB1C1	0.4661	IFIT2	-0.6784	CEACAM8	0.2012	SCGB1C1
LGALS3BP	-0.7321	CTSG	0.1398	LY6E	0.1548	TMT1B
SPATS2L	0.4418	OLFM4	-0.2694	-	-	PRSS33
PI3	-0.1675	DAAM2	0.2099	-	-	-
