## Supplementary material for "Host gene-expression signatures accurately distinguish bacterial, viral, and inflammatory diseases in febrile children across multiple cohorts": Table S6

### Sheet: Table S6a
Table S6. Performance of previously published transcriptomic signatures in infectious diseases compared to the signatures derived from the present study in the discovery and validation cohorts. BAC: Bacterial infection; VIR: Viral infection; HC: Healthy control; INF: Inflammatory diseases
				Viral vs. Rest						Bacterial vs. Rest						Inflam vs. Rest
				Discovery			Validation			Discovery			Validation			Discovery			Validation
Signature	Reference	Phenotypes	Number of transcripts	AUC	Sensitivity	Specificity	AUC	Sensitivity	Specificity	AUC	Sensitivity	Specificity	AUC	Sensitivity	Specificity	AUC	Sensitivity	Specificity	AUC	Sensitivity	Specificity
4-Sampson et al.	[6]	VIR, INF	4	0.839813314255958	0.819971870604782	0.764705882352941	0.809581354001722	0.739644970414201	0.791079812206573	0.790206983544522	0.723926380368098	0.73208722741433	0.673580036460923	0.576923076923077	0.71191135734072	0.784707872219926	0.797619047619048	0.668273866923819	0.653794458229942	0.932291666666667	0.389578163771712
8-Sampson et al.	[6]	VIR, INF	8	0.852021374447024	0.79606188466948	0.814878892733564	0.847820651720977	0.727810650887574	0.842723004694836	0.811950130280501	0.708588957055215	0.785046728971963	0.743222766768473	0.662393162393162	0.739612188365651	0.79857954110606	0.876984126984127	0.598842815814851	0.699157361455749	0.911458333333333	0.468982630272953
10-Sampson et al.	[7]	BAC, VIR, HC, INF	10	0.882832308897746	0.819971870604782	0.832179930795848	0.870197516459705	0.798816568047337	0.81924882629108	0.813186043104052	0.693251533742331	0.831775700934579	0.736924970996993	0.525641025641026	0.850415512465374	0.843049241554545	0.773809523809524	0.77145612343298	0.744727047146402	0.942708333333333	0.444168734491315
7-Sweeney et al.	[8]	BAC, VIR, INF	7	0.901951050958979	0.874824191279888	0.835640138408305	0.909603578075951	0.917159763313609	0.791079812206573	0.802913314093866	0.794478527607362	0.714434060228453	0.717711958709189	0.730769230769231	0.587257617728532	0.78006612481058	0.869047619047619	0.637415621986499	0.66817876344086	0.880208333333333	0.47394540942928
8-Rao et al.	[9]	BAC, VIR	8	0.920432258284302	0.859353023909986	0.877162629757785	0.909839708864628	0.822485207100592	0.873239436619718	0.850295281233874	0.677914110429448	0.861889927310488	0.708644079835216	0.662393162393162	0.659279778393352	0.843481654957065	0.837301587301587	0.759884281581485	0.73816170388751	0.838541666666667	0.570719602977667
10-Ravichandran et al.	[10]	BAC, VIR, HC	10	0.899787812866522	0.842475386779184	0.870242214532872	0.895602411312054	0.840236686390533	0.842723004694836	0.816718587746625	0.883435582822086	0.628245067497404	0.684695882756825	0.598290598290598	0.670360110803324	0.822955411672866	0.817460317460317	0.715525554484089	0.706562758478081	0.6875	0.682382133995037
10-Suárez et al.	[11]	BAC, VIR, co-infection, HC	10	0.893680132762959	0.867791842475387	0.833910034602076	0.880642831347057	0.840236686390533	0.795774647887324	0.82307653103479	0.797546012269939	0.71858774662513	0.753154816866728	0.726495726495726	0.667590027700831	0.854211630007194	0.821428571428571	0.782063645130183	0.798710194375517	0.770833333333333	0.712158808933002
11-Andres-Terre et al.	[12]	BAC, VIR, HC, INF	11	0.724592294103047	0.617440225035162	0.73356401384083	0.821304553157208	0.822485207100592	0.730046948356808	0.71006695589575	0.653374233128834	0.674974039460021	0.721689513933281	0.598290598290598	0.734072022160665	0.813645130183221	0.698412698412698	0.790742526518804	0.688365901571547	0.833333333333333	0.47394540942928
11-Bhattacharya et al.	[13]	BAC, VIR	11	0.874897191440488	0.856540084388186	0.806228373702422	0.811609300775065	0.710059171597633	0.838028169014085	0.819786072409202	0.763803680981595	0.740394600207684	0.666962615716078	0.61965811965812	0.656509695290859	0.809963876260887	0.817460317460317	0.713596914175506	0.657568238213399	0.927083333333333	0.349875930521092
4-Falsey et al.	[14]	BAC, VIR, co-infection	4	0.870872449252722	0.839662447257384	0.795847750865052	0.874225629913604	0.828402366863905	0.828638497652582	0.771158636418656	0.776073619631902	0.666666666666667	0.713805431256955	0.756410256410256	0.573407202216066	0.771930630175568	0.873015873015873	0.612343297974928	0.768106389578164	0.65625	0.754342431761787
19-Ng et al.	[15]	BAC, VIR, HC	19	0.881966040325289	0.811533052039381	0.826989619377163	0.838430980359474	0.757396449704142	0.788732394366197	0.831651472583759	0.782208588957055	0.765316718587747	0.728283258754173	0.632478632478632	0.736842105263158	0.78444383217768	0.845238095238095	0.636451301832208	0.66329352770885	0.833333333333333	0.464019851116625
139-McClain et al.	[16]	BAC, VIR, HC	139	0.955907902997387	0.915611814345992	0.894463667820069	0.826832791621524	0.769230769230769	0.76056338028169	0.947696678962088	0.865030674846626	0.919003115264797	0.598728602883728	0.358974358974359	0.811634349030471	0.971280862071605	0.912698412698413	0.926711668273867	0.637200165425972	0.630208333333333	0.578163771712159
23-McClain et al.	[16]	BAC, VIR, HC	23	0.911986139702841	0.867791842475387	0.856401384083045	0.917479234380643	0.834319526627219	0.859154929577465	0.853235352203301	0.766871165644172	0.819314641744548	0.780145370173071	0.705128205128205	0.728531855955679	0.886210221793636	0.837301587301587	0.820636451301832	0.79089123242349	0.864583333333333	0.620347394540943
17-Barral-Arca et al.	[17]	VIR, HC	17	0.858484321998842	0.762306610407876	0.842560553633218	0.857613134427869	0.804733727810651	0.784037558685446	0.826000675292574	0.711656441717791	0.793354101765317	0.712361199895826	0.623931623931624	0.698060941828255	0.80306439515697	0.753968253968254	0.747348119575699	0.645639474772539	0.890625	0.409429280397022
5a-Viz-Lasheras et al.	[18]	BAC, VIR	5	0.730264406581694	0.729957805907173	0.650519031141868	0.790440870072506	0.804733727810651	0.65962441314554	0.680102440609292	0.647239263803681	0.641744548286604	0.633058692615479	0.474358974358974	0.772853185595568	0.705262432841989	0.706349206349206	0.622950819672131	0.578577336641853	0.776041666666667	0.444168734491315
96-Tsalik et al.	[19]	BAC,VIR, INF	96	0.96139994841322	0.932489451476793	0.897923875432526	0.828180126121621	0.828402366863905	0.711267605633803	0.931636182940581	0.822085889570552	0.90134994807892	0.719108838222412	0.717948717948718	0.614958448753463	0.974414902573051	0.924603174603175	0.912246865959499	0.5	1	0
31-Ramilo et al.	[20]	BAC, VIR	31	0.916838217044078	0.872011251758087	0.86159169550173	0.860363363613635	0.798816568047337	0.826291079812207	0.882381234511273	0.776073619631902	0.854620976116303	0.689608636977058	0.611111111111111	0.686980609418283	0.89480491650212	0.813492063492063	0.847637415621986	0.680882961124897	0.557291666666667	0.784119106699752
33-Hu et al.	[21]	BAC, VIR, HC	33	0.93178864993503	0.810126582278481	0.916955017301038	0.879378837125316	0.739644970414201	0.877934272300469	0.893695570462958	0.843558282208589	0.807892004153686	0.731088855742595	0.52991452991453	0.875346260387812	0.949097671855628	0.869047619047619	0.912246865959499	0.779737903225806	0.859375	0.660049627791563
29-Parnell et al.	[22]	BAC, VIR, HC, INF	29	0.907258162634624	0.838255977496484	0.882352941176471	0.900797288662944	0.840236686390533	0.842723004694836	0.851222215851538	0.800613496932515	0.785046728971963	0.616521059734356	0.743589743589744	0.487534626038781	0.84475593516095	0.849206349206349	0.705882352941177	0.628877171215881	0.838541666666667	0.41439205955335
29- Mayhew et al.	[23]	BAC, VIR, HC, INF	29	0.942736240686396	0.845288326300984	0.913494809688581	0.912117676473039	0.85207100591716	0.859154929577465	0.897664507004568	0.812883435582822	0.848390446521288	0.714941875606696	0.504273504273504	0.833795013850416	0.926244814865837	0.908730158730159	0.821600771456123	0.760003101736973	0.739583333333333	0.699751861042184
2-Herberg et al.	[1]	BAC, VIR	2	0.858043887696553	0.810126582278481	0.799307958477509	0.855293496680279	0.733727810650888	0.809859154929577	0.813819926227472	0.708588957055215	0.803738317757009	0.753273196486493	0.623931623931624	0.778393351800554	0.722968422341614	0.817460317460317	0.55930568948891	0.633400537634409	0.875	0.392059553349876
2-Lei et al.	[2]	BAC, VIR, HC	2	0.676081254045426	0.855133614627286	0.458477508650519	0.710628663499736	0.769230769230769	0.561032863849765	0.686361638285267	0.696319018404908	0.610591900311526	0.757215237824656	0.636752136752137	0.797783933518006	0.579242626012153	0.476190476190476	0.765670202507232	0.414314516129032	1	0.00496277915632754
2-Xu et al.	[3]	BAC, VIR, HC, INF	2	0.841842718720648	0.822784810126582	0.764705882352941	0.836319693307776	0.686390532544379	0.849765258215962	0.768600806528678	0.760736196319018	0.687435098650052	0.686791202026659	0.418803418803419	0.894736842105263	0.720622675299628	0.829365079365079	0.579556412729026	0.613885442514475	0.848958333333333	0.446650124069479
3-Gomez-Carballa et al.	[4]	BAC, VIR	3	0.857199519172276	0.814345991561181	0.802768166089965	0.855960218907131	0.763313609467456	0.852112676056338	0.797485490765693	0.785276073619632	0.705088265835929	0.734296943438218	0.692307692307692	0.692520775623269	0.720423688601123	0.765873015873016	0.665380906460945	0.547288564929694	0.807291666666667	0.389578163771712
3-Li et al.	[5]	BAC, VIR, HC, INF	3	0.840755016327703	0.80168776371308	0.780276816608997	0.860960635608523	0.733727810650888	0.86150234741784	0.752830176659086	0.815950920245399	0.597092419522326	0.709259653857992	0.628205128205128	0.700831024930748	0.747068772864337	0.837301587301587	0.60655737704918	0.583152398676592	0.90625	0.364764267990074
160-Habgood-Coote et al.	[24]	BAC, VIR, HC, INF	158	0.972730790007738	0.928270042194093	0.951557093425606	0.502347417840376	1	0.00469483568075117	0.960371156088145	0.904907975460123	0.939771547248183	0.707685204915122	0.636752136752137	0.670360110803324	0.96975593516095	0.96031746031746	0.967213114754098	0.5	1	0
20-Song et al.	[25]	BAC, VIR, HC, INF	20	0.924787934533456	0.907172995780591	0.849480968858132	0.904242020168347	0.840236686390533	0.84037558685446	0.889685224471074	0.800613496932515	0.849428868120457	0.746241447072472	0.525641025641026	0.850415512465374	0.911538932512896	0.880952380952381	0.824493731918997	0.777372828784119	0.802083333333333	0.660049627791563
25-Zaas et al.	[26]	VIR, HC	25	0.921150093196872	0.860759493670886	0.897923875432526	0.919659971664305	0.822485207100592	0.89906103286385	0.875672903566946	0.760736196319018	0.863966770508827	0.783187726401023	0.790598290598291	0.6398891966759	0.892022929390335	0.853174603174603	0.816779170684667	0.808997622001654	0.84375	0.660049627791563
34-Herberg et al.	[1]	BAC, VIR	34	0.936913261209175	0.925457102672293	0.833910034602076	0.922160180015001	0.869822485207101	0.866197183098592	0.897549834680733	0.837423312883436	0.803738317757009	0.743246442692426	0.542735042735043	0.822714681440443	0.899902037317659	0.908730158730159	0.755062680810029	0.776015818858561	0.729166666666667	0.702233250620347
398-Andres-Terre et al.	[12]	BAC, VIR, HC, INF	398	0.963177502323838	0.919831223628692	0.972318339100346	0.582986082173514	0.177514792899408	0.988262910798122	0.965423109021527	0.923312883435583	0.976116303219107	0.730443686814878	0.688034188034188	0.71191135734072	0.968558188302643	0.956349206349206	0.95274831243973	0.702717897022333	0.765625	0.573200992555831
48-Zaas et al.	[27]	VIR, HC	48	0.936888927822308	0.852320675105485	0.908304498269896	0.902936355807428	0.798816568047337	0.86150234741784	0.906487905255178	0.779141104294479	0.896157840083074	0.811113478703506	0.598290598290598	0.886426592797784	0.921384947421592	0.841269841269841	0.856316297010608	0.853171526054591	0.854166666666667	0.729528535980149
59-Mahajan et al.	[28]	BAC, VIR, HC	59	0.950009490020878	0.911392405063291	0.858131487889273	0.918368197349779	0.863905325443787	0.849765258215962	0.919025412661099	0.828220858895706	0.872274143302181	0.726744323697232	0.517094017094017	0.839335180055402	0.956789273086284	0.873015873015873	0.917068466730955	0.704029673283706	0.864583333333333	0.493796526054591
Binomial -Viral	Present study	BAC, VIR, INF	8	0.9307	0.8818565	0.8754325	0.8944	0.8224852	0.8732394	0.8565035	0.8435583	0.7518172	0.7628975	0.5256410	0.8919668	0.8944796	0.8214286	0.8264224	0.8459988	0.8593750	0.697270471
Binomial -Bacterial	Present study	BAC, VIR, INF	10	0.9180403	0.8424754	0.8892734	0.9159791	0.8520710	0.882629108	0.8916	0.8282209	0.815161	0.8022	0.6837607	0.7783934	0.8863901	0.8492063	0.7791707	0.7815860	0.7239583	0.717121588
Binomial -Inflammatory	Present study	BAC, VIR, INF	10	0.9051947	0.8945148	0.8027682	0.8701420	0.7810651	0.863849765	0.8464155	0.7883436	0.7943925	0.7308521	0.5641026	0.8116343	0.9475	0.8531746	0.9093539	0.848	0.8125	0.7617866
Multinomial	Present study	BAC, VIR, INF	10	0.94	0.8340366	0.9171779	0.8863	0.8224852	0.8380282	0.8913	0.8343558	0.847352	0.7864	0.7008547	0.734072	0.946	0.8968254	0.8842816	0.8499	0.8385417	0.7320099
References
1	Herberg JA, Kaforou M, Wright VJ, Shailes H, Eleftherohorinou H, Hoggart CJ, et al. Diagnostic test accuracy of a 2-transcript host RNA signature for discriminating bacterial vs viral infection in febrile children. Jama. 2016;316(8):835-45.
2	Lei H, Xu X, Wang C, Xue D, Wang C, Chen J. A host-based two-gene model for the identification of bacterial infection in general clinical settings. International Journal of Infectious Diseases. 2021;105:662-7.
3	Xu N, Hao F, Dong X, Yao Y, Guan Y, Yang L, et al. A two-transcript biomarker of host classifier genes for discrimination of bacterial from viral infection in acute febrile illness: a multicentre discovery and validation study. The Lancet Digital Health. 2021;3(8):e507-e16.
4	Gómez-Carballa A, Barral-Arca R, Cebey-López M, Bello X, Pardo-Seco J, Martinón-Torres F, et al. Identification of a minimal 3-transcript signature to differentiate viral from bacterial infection from best genome-wide host RNA biomarkers: a multi-cohort analysis. International Journal of Molecular Sciences. 2021;22(6):3148.
5	Li HK, Kaforou M, Rodriguez-Manzano J, Channon-Wells S, Moniri A, Habgood-Coote D, et al. Discovery and validation of a three-gene signature to distinguish COVID-19 and other viral infections in emergency infectious disease presentations: a case-control and observational cohort study. The Lancet Microbe. 2021;2(11):e594-e603.
6	Sampson D, Fox B, Yager T, Bhide S, Cermelli S, McHugh L, et al. A four-biomarker blood signature discriminates systemic inflammation due to viral infection versus other etiologies. Scientific reports. 2017;7(1):2914.
7	Sampson D, Yager TD, Fox B, Shallcross L, McHugh L, Seldon T, et al. Blood transcriptomic discrimination of bacterial and viral infections in the emergency department: a multi-cohort observational validation study. BMC medicine. 2020;18(1):185.
8	Sweeney TE, Wong HR, Khatri P. Robust classification of bacterial and viral infections via integrated host gene expression diagnostics. Science translational medicine. 2016;8(346):346ra91-ra91.
9	Rao AM, Popper SJ, Gupta S, Davong V, Vaidya K, Chanthongthip A, et al. A robust host-response-based signature distinguishes bacterial and viral infections across diverse global populations. Cell Reports Medicine. 2022;3(12).
10	Ravichandran S, Banerjee U, DR GD, Kandukuru R, Thakur C, Chakravortty D, et al. VB10, a new blood biomarker for differential diagnosis and recovery monitoring of acute viral and bacterial infections. EBioMedicine. 2021;67.
11	Suarez NM, Bunsow E, Falsey AR, Walsh EE, Mejias A, Ramilo O. Superiority of transcriptional profiling over procalcitonin for distinguishing bacterial from viral lower respiratory tract infections in hospitalized adults. The Journal of infectious diseases. 2015;212(2):213-22.
12	Andres-Terre M, McGuire HM, Pouliot Y, Bongen E, Sweeney TE, Tato CM, et al. Integrated, multi-cohort analysis identifies conserved transcriptional signatures across multiple respiratory viruses. Immunity. 2015;43(6):1199-211.
13	Bhattacharya S, Rosenberg AF, Peterson DR, Grzesik K, Baran AM, Ashton JM, et al. Transcriptomic biomarkers to discriminate bacterial from nonbacterial infection in adults hospitalized with respiratory illness. Scientific reports. 2017;7(1):6548.
14	Falsey AR, Peterson DR, Walsh EE, Bhattacharya S, Baran AM, Chu C, et al. A four-gene signature from blood to exclude bacterial etiology of lower respiratory tract infection in adults. Nature Communications. 2025;16(1):10383.
15	Ng DL, Granados AC, Santos YA, Servellita V, Goldgof GM, Meydan C, et al. A diagnostic host response biosignature for COVID-19 from RNA profiling of nasal swabs and blood. Science advances. 2021;7(6):eabe5984.
16	McClain MT, Constantine FJ, Henao R, Liu Y, Tsalik EL, Burke TW, et al. Dysregulated transcriptional responses to SARS-CoV-2 in the periphery. Nature communications. 2021;12(1):1079.
17	Barral-Arca R, Gómez-Carballa A, Cebey-López M, Bello X, Martinón-Torres F, Salas A. A meta-analysis of multiple whole blood gene expression data unveils a diagnostic host-response transcript signature for respiratory syncytial virus. International journal of molecular sciences. 2020;21(5):1831.
18	Viz-Lasheras S, Gómez-Carballa A, Pardo-Seco J, Bello X, Rivero-Calle I, Dacosta AI, et al. A 5-transcript signature for discriminating viral and bacterial etiology in pediatric pneumonia. iScience. 2025.
19	Tsalik EL, Henao R, Nichols M, Burke T, Ko ER, McClain MT, et al. Host gene expression classifiers diagnose acute respiratory illness etiology. Science translational medicine. 2016;8(322):322ra11-ra11.
20	Ramilo O, Allman W, Chung W, Mejias A, Ardura M, Glaser C, et al. Gene expression patterns in blood leukocytes discriminate patients with acute infections. Blood. 2007;109(5):2066-77.
21	Hu X, Yu J, Crosby SD, Storch GA. Gene expression profiles in febrile children with defined viral and bacterial infection. Proceedings of the National Academy of Sciences. 2013;110(31):12792-7.
22	Parnell GP, McLean AS, Booth DR, Armstrong NJ, Nalos M, Huang SJ, et al. A distinct influenza infection signature in the blood transcriptome of patients with severe community-acquired pneumonia. Critical care. 2012;16(4):1-12.
23	Mayhew MB, Buturovic L, Luethy R, Midic U, Moore AR, Roque JA, et al. A generalizable 29-mRNA neural-network classifier for acute bacterial and viral infections. Nature communications. 2020;11(1):1177.
24	Habgood-Coote D, Wilson C, Shimizu C, Barendregt AM, Philipsen R, Galassini R, et al. Diagnosis of childhood febrile illness using a multi-class blood RNA molecular signature. Med. 2023;4(9):635-54. e5.
25	Song F, Qian Y, Peng X, Li X, Xing P, Ye D, et al. The frontline of immune response in peripheral blood. PloS one. 2017;12(8):e0182294.
26	Zaas AK, Chen M, Varkey J, Veldman T, Hero AO, Lucas J, et al. Gene expression signatures diagnose influenza and other symptomatic respiratory viral infections in humans. Cell host & microbe. 2009;6(3):207-17.
27	Zaas AK, Burke T, Chen M, McClain M, Nicholson B, Veldman T, et al. A host-based RT-PCR gene expression signature to identify acute respiratory viral infection. Science translational medicine. 2013;5(203):203ra126-203ra126.
28	Mahajan P, Kuppermann N, Mejias A, Suarez N, Chaussabel D, Casper TC, et al. Association of RNA biosignatures with bacterial infections in febrile infants aged 60 days or younger. Jama. 2016;316(8):846-57

### Sheet: Table S6b
Table S6. Performance of previously published transcriptomic signatures in infectious diseases compared to the signatures derived from the present study in the discovery (training [TA] and test [TE] sets separately) and validation cohorts. BAC: Bacterial infection; VIR: Viral infection; HC: Healthy control; INF: Inflammatory diseases
				Viral vs. Rest									Bacterial vs. Rest									Inflam vs. Rest
				Discovery						Validation			Discovery						Validation			Discovery						Validation
Signature	Reference	Phenotypes	Number of transcripts	AUC-TA	Sensitivity	Specificity	AUC-TE	Sensitivity	Specificity	AUC	Sensitivity	Specificity	AUC-TA	Sensitivity	Specificity	AUC-TE	Sensitivity	Specificity	AUC	Sensitivity	Specificity	AUC-TA	Sensitivity	Specificity	AUC-TE	Sensitivity	Specificity	AUC	Sensitivity	Specificity
4-Sampson et al.	[6]	VIR, INF	4	0.842611826616812	0.829317269076305	0.763546798029557	0.833742766677585	0.774647887323944	0.819767441860465	0.809581354001722	0.739644970414201	0.791079812206573	0.79101924583835	0.653374233128834	0.795430944963655	0.823059851088202	0.77319587628866	0.774305555555556	0.673580036460923	0.576923076923077	0.71191135734072	0.789017633024814	0.80225988700565	0.680880330123796	0.775956989247312	0.76	0.703225806451613	0.653794458229942	0.932291666666667	0.389578163771712
8-Sampson et al.	[6]	VIR, INF	8	0.852449205689754	0.807228915662651	0.817733990147783	0.852058084943771	0.68075117370892	0.912790697674419	0.847820651720977	0.727810650887574	0.842723004694836	0.812192216297486	0.773006134969325	0.724818276220145	0.844215349369989	0.793814432989691	0.777777777777778	0.743222766768473	0.662393162393162	0.739612188365651	0.799780850022148	0.84180790960452	0.647867950481431	0.796344086021505	0.746666666666667	0.751612903225806	0.699157361455749	0.911458333333333	0.468982630272953
10-Sampson et al.	[7]	BAC, VIR, HC, INF	10	0.881031515223455	0.815261044176707	0.842364532019704	0.887979037012774	0.788732394366197	0.872093023255814	0.870197516459705	0.798816568047337	0.81924882629108	0.814288171549796	0.726993865030675	0.798546209761163	0.831328751431844	0.907216494845361	0.6875	0.736924970996993	0.525641025641026	0.850415512465374	0.843571989213469	0.779661016949153	0.77716643741403	0.84189247311828	0.826666666666667	0.729032258064516	0.744727047146402	0.942708333333333	0.444168734491315
7-Sweeney et al.	[8]	BAC, VIR, INF	7	0.904395908758185	0.831325301204819	0.886699507389163	0.896085817228955	0.863849765258216	0.831395348837209	0.909603578075951	0.917159763313609	0.791079812206573	0.803773356522625	0.822085889570552	0.678089304257529	0.821449026345934	0.814432989690722	0.71875	0.717711958709189	0.730769230769231	0.587257617728532	0.79225825503773	0.807909604519774	0.704264099037139	0.751440860215054	0.866666666666667	0.645161290322581	0.66817876344086	0.880208333333333	0.47394540942928
8-Rao et al.	[9]	BAC, VIR	8	0.920959700872455	0.889558232931727	0.852216748768473	0.920133202314663	0.845070422535211	0.883720930232558	0.909839708864628	0.822485207100592	0.873239436619718	0.850683892997981	0.693251533742331	0.843198338525441	0.863903207331042	0.711340206185567	0.868055555555556	0.708644079835216	0.662393162393162	0.659279778393352	0.852423472361458	0.853107344632768	0.763411279229711	0.821806451612903	0.8	0.751612903225806	0.73816170388751	0.838541666666667	0.570719602977667
10-Ravichandran et al.	[10]	BAC, VIR, HC	10	0.900533167151364	0.881526104417671	0.830049261083744	0.899006441751283	0.84037558685446	0.901162790697674	0.895602411312054	0.840236686390533	0.842723004694836	0.818448228631131	0.883435582822086	0.632398753894081	0.842568728522337	0.845360824742268	0.690972222222222	0.684695882756825	0.598290598290598	0.670360110803324	0.832630032872497	0.830508474576271	0.723521320495186	0.798451612903226	0.853333333333333	0.648387096774194	0.706562758478081	0.6875	0.682382133995037
10-Suárez et al.	[11]	BAC, VIR, co-infection, HC	10	0.89588402872574	0.873493975903614	0.827586206896552	0.888415765913309	0.84037558685446	0.877906976744186	0.880642831347057	0.840236686390533	0.795774647887324	0.823264466232186	0.788343558282209	0.725856697819315	0.841995990836197	0.845360824742268	0.704861111111111	0.753154816866728	0.726495726495726	0.667590027700831	0.865486986998656	0.853107344632768	0.763411279229711	0.830236559139785	0.853333333333333	0.735483870967742	0.798710194375517	0.770833333333333	0.712158808933002
11-Andres-Terre et al.	[12]	BAC, VIR, HC, INF	11	0.720304864779314	0.686746987951807	0.66256157635468	0.734823670706409	0.633802816901408	0.755813953488372	0.821304553157208	0.822485207100592	0.730046948356808	0.709955468914244	0.668711656441718	0.674974039460021	0.7068656930126	0.835051546391753	0.510416666666667	0.721689513933281	0.598290598290598	0.734072022160665	0.819341151236799	0.700564971751412	0.799174690508941	0.798709677419355	0.76	0.735483870967742	0.688365901571547	0.833333333333333	0.47394540942928
11-Bhattacharya et al.	[13]	BAC, VIR	11	0.875378360733575	0.853413654618474	0.812807881773399	0.874576918877607	0.84037558685446	0.837209302325581	0.811609300775065	0.710059171597633	0.838028169014085	0.820493218406182	0.751533742331288	0.751817237798546	0.85774627720504	0.835051546391753	0.788194444444444	0.666962615716078	0.61965811965812	0.656509695290859	0.82293148066118	0.813559322033898	0.74828060522696	0.778193548387097	0.773333333333333	0.7	0.657568238213399	0.927083333333333	0.349875930521092
4-Falsey et al.	[14]	BAC, VIR, co-infection	4	0.873869863691218	0.847389558232932	0.802955665024631	0.86395894748335	0.821596244131455	0.784883720930233	0.874225629913604	0.828402366863905	0.828638497652582	0.771588657633036	0.773006134969325	0.671858774662513	0.773625429553265	0.824742268041237	0.628472222222222	0.713805431256955	0.756410256410256	0.573407202216066	0.783531112302707	0.887005649717514	0.612104539202201	0.744387096774194	0.773333333333333	0.706451612903226	0.768106389578164	0.65625	0.754342431761787
19-Ng et al.	[15]	BAC, VIR, HC	19	0.885265198725938	0.847389558232932	0.810344827586207	0.874413145539906	0.877934272300469	0.732558139534884	0.838430980359474	0.757396449704142	0.788732394366197	0.833881212213877	0.748466257668712	0.804776739356179	0.843964776632302	0.793814432989691	0.75	0.728283258754173	0.632478632478632	0.736842105263158	0.80514303033129	0.875706214689266	0.643741403026135	0.73505376344086	0.773333333333333	0.667741935483871	0.66329352770885	0.833333333333333	0.464019851116625
139-McClain et al.	[16]	BAC, VIR, HC	139	0.966714147229311	0.919678714859438	0.926108374384236	0.92463696910143	0.854460093896714	0.872093023255814	0.826832791621524	0.769230769230769	0.76056338028169	0.955032522345176	0.880368098159509	0.906542056074766	0.915485395189003	0.804123711340206	0.888888888888889	0.598728602883728	0.358974358974359	0.811634349030471	0.955066483264558	0.926553672316384	0.932599724896836	0.933978494623656	0.973333333333333	0.758064516129032	0.637200165425972	0.630208333333333	0.578163771712159
23-McClain et al.	[16]	BAC, VIR, HC	23	0.912927572358399	0.847389558232932	0.88423645320197	0.909105797576155	0.859154929577465	0.86046511627907	0.917479234380643	0.834319526627219	0.859154929577465	0.853579369174805	0.782208588957055	0.804776739356179	0.877290950744559	0.88659793814433	0.767361111111111	0.780145370173071	0.705128205128205	0.728531855955679	0.896152441346296	0.84180790960452	0.832187070151307	0.862752688172043	0.8	0.832258064516129	0.79089123242349	0.864583333333333	0.620347394540943
17-Barral-Arca et al.	[17]	VIR, HC	17	0.858745326132115	0.751004016064257	0.842364532019704	0.855360847254067	0.784037558685446	0.86046511627907	0.857613134427869	0.804733727810651	0.784037558685446	0.828657250794743	0.806748466257669	0.706126687435099	0.859571878579611	0.77319587628866	0.822916666666667	0.712361199895826	0.623931623931624	0.698060941828255	0.802322057212133	0.796610169491525	0.691884456671252	0.780731182795699	0.746666666666667	0.748387096774194	0.645639474772539	0.890625	0.409429280397022
5a-Viz-Lasheras et al.	[18]	BAC, VIR	5	0.736275149860526	0.746987951807229	0.640394088669951	0.715307347963752	0.572769953051643	0.813953488372093	0.790440870072506	0.804733727810651	0.65962441314554	0.681472137810651	0.628834355828221	0.668743509865005	0.685996563573883	0.556701030927835	0.770833333333333	0.633058692615479	0.474358974358974	0.772853185595568	0.725588479860739	0.745762711864407	0.613480055020633	0.658021505376344	0.666666666666667	0.612903225806452	0.578577336641853	0.776041666666667	0.444168734491315
96-Tsalik et al.	[19]	BAC,VIR, INF	96	0.968311670326627	0.941767068273092	0.911330049261084	0.942624740692215	0.92018779342723	0.86046511627907	0.828180126121621	0.828402366863905	0.711267605633803	0.940064598742427	0.837423312883436	0.898234683281412	0.916881443298969	0.793814432989691	0.899305555555556	0.719108838222412	0.717948717948718	0.614958448753463	0.98110802850504	0.932203389830508	0.933975240715268	0.957376344086021	0.88	0.912903225806452	0.5	1	0
31-Ramilo et al.	[20]	BAC, VIR	31	0.922547332185886	0.883534136546185	0.857142857142857	0.903209957418932	0.892018779342723	0.837209302325581	0.860363363613635	0.798816568047337	0.826291079812207	0.885872369703572	0.822085889570552	0.798546209761163	0.876897193585338	0.814432989690722	0.809027777777778	0.689608636977058	0.611111111111111	0.686980609418283	0.904933983011991	0.84180790960452	0.837689133425034	0.871569892473118	0.826666666666667	0.816129032258065	0.680882961124897	0.557291666666667	0.784119106699752
33-Hu et al.	[21]	BAC, VIR, HC	33	0.938023028072883	0.85140562248996	0.901477832512315	0.917130691123485	0.751173708920188	0.930232558139535	0.879378837125316	0.739644970414201	0.877934272300469	0.897454274410871	0.831288343558282	0.83073727933541	0.904317010309278	0.876288659793814	0.802083333333333	0.731088855742595	0.52991452991453	0.875346260387812	0.95246310586809	0.887005649717514	0.916093535075653	0.940516129032258	0.92	0.819354838709677	0.779737903225806	0.859375	0.660049627791563
29-Parnell et al.	[22]	BAC, VIR, HC, INF	29	0.912136229647655	0.847389558232932	0.891625615763547	0.895075881646468	0.854460093896714	0.854651162790698	0.900797288662944	0.840236686390533	0.842723004694836	0.85407309723576	0.754601226993865	0.838006230529595	0.838308991981672	0.77319587628866	0.78125	0.616521059734356	0.743589743589744	0.487534626038781	0.850783733165474	0.853107344632768	0.702888583218707	0.830623655913978	0.84	0.729032258064516	0.628877171215881	0.838541666666667	0.41439205955335
29- Mayhew et al.	[23]	BAC, VIR, HC, INF	29	0.941776960056977	0.867469879518072	0.899014778325123	0.937957200567748	0.835680751173709	0.918604651162791	0.912117676473039	0.85207100591716	0.859154929577465	0.893478967184603	0.812883435582822	0.855659397715473	0.900952176403207	0.876288659793814	0.826388888888889	0.714941875606696	0.504273504273504	0.833795013850416	0.938350468996495	0.915254237288136	0.840440165061898	0.89647311827957	0.866666666666667	0.816129032258065	0.760003101736973	0.739583333333333	0.699751861042184
2-Herberg et al.	[1]	BAC, VIR	2	0.856677943300295	0.767068273092369	0.839901477832512	0.862785238563162	0.7981220657277	0.837209302325581	0.855293496680279	0.733727810650888	0.809859154929577	0.813835852939115	0.708588957055215	0.798546209761163	0.847258018327606	0.783505154639175	0.78125	0.753273196486493	0.623931623931624	0.778393351800554	0.746703036237459	0.858757062146893	0.562585969738652	0.668774193548387	0.8	0.5	0.633400537634409	0.875	0.392059553349876
2-Lei et al.	[2]	BAC, VIR, HC	2	0.679877144044157	0.867469879518072	0.45320197044335	0.668086035593405	0.802816901408451	0.505813953488372	0.710628663499736	0.769230769230769	0.561032863849765	0.686689728545127	0.693251533742331	0.611630321910696	0.666630870561283	0.721649484536082	0.569444444444444	0.757215237824656	0.636752136752137	0.797783933518006	0.571701676264192	0.418079096045198	0.821182943603851	0.596	0.52	0.751612903225806	0.414314516129032	1	0.00496277915632754
2-Xu et al.	[3]	BAC, VIR, HC, INF	2	0.843843353710408	0.833333333333333	0.753694581280788	0.839638606834807	0.826291079812207	0.767441860465116	0.836319693307776	0.686390532544379	0.849765258215962	0.768603991871006	0.760736196319018	0.687435098650052	0.802262313860252	0.814432989690722	0.701388888888889	0.686791202026659	0.418803418803419	0.894736842105263	0.738115776467023	0.785310734463277	0.660247592847318	0.681505376344086	0.84	0.538709677419355	0.613885442514475	0.848958333333333	0.446650124069479
3-Gomez-Carballa et al.	[4]	BAC, VIR	3	0.856015193780046	0.829317269076305	0.802955665024631	0.861065618517305	0.774647887323944	0.825581395348837	0.855960218907131	0.763313609467456	0.852112676056338	0.797507788161994	0.769938650306748	0.720664589823468	0.826138316151203	0.876288659793814	0.65625	0.734296943438218	0.692307692307692	0.692520775623269	0.737004484026143	0.80225988700565	0.649243466299862	0.682193548387097	0.733333333333333	0.674193548387097	0.547288564929694	0.807291666666667	0.389578163771712
3-Li et al.	[5]	BAC, VIR, HC, INF	3	0.846914752606485	0.867469879518072	0.721674876847291	0.825827055355388	0.751173708920188	0.837209302325581	0.860960635608523	0.733727810650888	0.86150234741784	0.752957590352235	0.797546012269939	0.611630321910696	0.767038946162658	0.701030927835051	0.760416666666667	0.709259653857992	0.628205128205128	0.700831024930748	0.757567279820328	0.836158192090395	0.61898211829436	0.723483870967742	0.813333333333333	0.632258064516129	0.583152398676592	0.90625	0.364764267990074
160-Habgood-Coote et al.	[24]	BAC, VIR, HC, INF	158	0.994277603022929	0.959839357429719	0.977832512315271	0.927953379189868	0.859154929577465	0.895348837209302	0.502347417840376	1	0.00469483568075117	0.975265816817333	0.904907975460123	0.952232606438214	0.907180698739977	0.835051546391753	0.899305555555556	0.707685204915122	0.636752136752137	0.670360110803324	1	1	1	0.901505376344086	0.866666666666667	0.890322580645161	0.5	1	0
20-Song et al.	[25]	BAC, VIR, HC, INF	20	0.923645320197044	0.911646586345382	0.839901477832512	0.927202751392073	0.92018779342723	0.866279069767442	0.904242020168347	0.840236686390533	0.84037558685446	0.891156852626952	0.797546012269939	0.847352024922118	0.896477663230241	0.855670103092783	0.819444444444444	0.746241447072472	0.525641025641026	0.850415512465374	0.914313912915083	0.864406779661017	0.843191196698762	0.906064516129032	0.92	0.816129032258065	0.777372828784119	0.802083333333333	0.660049627791563
25-Zaas et al.	[26]	VIR, HC	25	0.920737135735058	0.8714859437751	0.896551724137931	0.921661753466536	0.887323943661972	0.866279069767442	0.919659971664305	0.822485207100592	0.89906103286385	0.876045588619409	0.763803680981595	0.855659397715473	0.8943656930126	0.804123711340206	0.857638888888889	0.783187726401023	0.790598290598291	0.6398891966759	0.899035584671936	0.870056497175141	0.822558459422283	0.872731182795699	0.88	0.741935483870968	0.808997622001654	0.84375	0.660049627791563
34-Herberg et al.	[1]	BAC, VIR	34	0.936000158268542	0.881526104417671	0.879310344827586	0.939267387269353	0.929577464788732	0.866279069767442	0.922160180015001	0.869822485207101	0.866197183098592	0.901541068618644	0.825153374233129	0.822429906542056	0.906858533791523	0.793814432989691	0.888888888888889	0.743246442692426	0.542735042735043	0.822714681440443	0.911710535518616	0.92090395480226	0.75515818431912	0.86752688172043	0.893333333333333	0.725806451612903	0.776015818858561	0.729166666666667	0.702233250620347
398-Andres-Terre et al.	[12]	BAC, VIR, HC, INF	398	1	1	1	0.865896931979474	0.732394366197183	0.906976744186046	0.582986082173514	0.177514792899408	0.988262910798122	1	1	1	0.878400630011455	0.742268041237113	0.920138888888889	0.730443686814878	0.688034188034188	0.71191135734072	1	1	1	0.884344086021505	0.853333333333333	0.841935483870968	0.702717897022333	0.765625	0.573200992555831
48-Zaas et al.	[27]	VIR, HC	48	0.937068470928047	0.881526104417671	0.894088669950739	0.934108527131783	0.906103286384977	0.854651162790698	0.902936355807428	0.798816568047337	0.86150234741784	0.904570329173276	0.822085889570552	0.835929387331256	0.917812142038946	0.814432989690722	0.881944444444444	0.811113478703506	0.598290598290598	0.886426592797784	0.935327442706269	0.898305084745763	0.840440165061898	0.892258064516129	0.773333333333333	0.858064516129032	0.853171526054591	0.854166666666667	0.729528535980149
59-Mahajan et al.	[28]	BAC, VIR, HC	59	0.954319742022276	0.913654618473896	0.866995073891626	0.939649525057321	0.92018779342723	0.831395348837209	0.918368197349779	0.863905325443787	0.849765258215962	0.922653517573534	0.803680981595092	0.903426791277259	0.908469358533792	0.77319587628866	0.899305555555556	0.726744323697232	0.517094017094017	0.839335180055402	0.959643764716854	0.887005649717514	0.918844566712517	0.950967741935484	0.96	0.848387096774194	0.704029673283706	0.864583333333333	0.493796526054591
Binomial -Viral	Present study	BAC, VIR, INF	8	0.9327	0.8915663	0.8694581	0.9264	0.9107981	0.8488372	0.8944	0.8224852	0.8732394	0.8520459	0.8078603	0.7762963	0.8672680	0.9072165	0.7256944	0.7628975	0.5256410	0.8919668	0.9061230	0.8361582	0.8308116	0.8668387	0.7866667	0.8258065	0.8459988	0.8593750	0.697270471
Binomial -Bacterial	Present study	BAC, VIR, INF	10	0.9189566	0.8453815	0.8916256	0.9171034	0.8685446	0.8720930	0.9159791	0.8520710	0.882629108	0.8833	0.8034934	0.8296296	0.9131	0.814433	0.8819444	0.8022	0.6837607	0.7783934	0.8925310	0.8474576	0.7895461	0.8729892	0.8933333	0.7258065	0.7815860	0.7239583	0.717121588
Binomial -Inflammatory	Present study	BAC, VIR, INF	10	0.9043860	0.8935743	0.8103448	0.9062944	0.8920188	0.7965116	0.8701420	0.7810651	0.863849765	0.8465211	0.7816594	0.7955556	0.8450745	0.8247423	0.7777778	0.7308521	0.5641026	0.8116343	0.9496	0.8700565	0.9160935	0.9406	0.9333333	0.7935484	0.848	0.8125	0.7617866
Multinomial	Present study	BAC, VIR, INF	10	0.94	0.8554217	0.9334975	0.9334	0.8873239	0.8546512	0.8863	0.8224852	0.8380282	0.8897	0.8209607	0.8607407	0.8968	0.8659794	0.8194444	0.7864	0.7008547	0.734072	0.9469	0.9039548	0.8885832	0.9428	0.96	0.8	0.8499	0.8385417	0.7320099
References
1	Herberg JA, Kaforou M, Wright VJ, Shailes H, Eleftherohorinou H, Hoggart CJ, et al. Diagnostic test accuracy of a 2-transcript host RNA signature for discriminating bacterial vs viral infection in febrile children. Jama. 2016;316(8):835-45.
2	Lei H, Xu X, Wang C, Xue D, Wang C, Chen J. A host-based two-gene model for the identification of bacterial infection in general clinical settings. International Journal of Infectious Diseases. 2021;105:662-7.
3	Xu N, Hao F, Dong X, Yao Y, Guan Y, Yang L, et al. A two-transcript biomarker of host classifier genes for discrimination of bacterial from viral infection in acute febrile illness: a multicentre discovery and validation study. The Lancet Digital Health. 2021;3(8):e507-e16.
4	Gómez-Carballa A, Barral-Arca R, Cebey-López M, Bello X, Pardo-Seco J, Martinón-Torres F, et al. Identification of a minimal 3-transcript signature to differentiate viral from bacterial infection from best genome-wide host RNA biomarkers: a multi-cohort analysis. International Journal of Molecular Sciences. 2021;22(6):3148.
5	Li HK, Kaforou M, Rodriguez-Manzano J, Channon-Wells S, Moniri A, Habgood-Coote D, et al. Discovery and validation of a three-gene signature to distinguish COVID-19 and other viral infections in emergency infectious disease presentations: a case-control and observational cohort study. The Lancet Microbe. 2021;2(11):e594-e603.
6	Sampson D, Fox B, Yager T, Bhide S, Cermelli S, McHugh L, et al. A four-biomarker blood signature discriminates systemic inflammation due to viral infection versus other etiologies. Scientific reports. 2017;7(1):2914.
7	Sampson D, Yager TD, Fox B, Shallcross L, McHugh L, Seldon T, et al. Blood transcriptomic discrimination of bacterial and viral infections in the emergency department: a multi-cohort observational validation study. BMC medicine. 2020;18(1):185.
8	Sweeney TE, Wong HR, Khatri P. Robust classification of bacterial and viral infections via integrated host gene expression diagnostics. Science translational medicine. 2016;8(346):346ra91-ra91.
9	Rao AM, Popper SJ, Gupta S, Davong V, Vaidya K, Chanthongthip A, et al. A robust host-response-based signature distinguishes bacterial and viral infections across diverse global populations. Cell Reports Medicine. 2022;3(12).
10	Ravichandran S, Banerjee U, DR GD, Kandukuru R, Thakur C, Chakravortty D, et al. VB10, a new blood biomarker for differential diagnosis and recovery monitoring of acute viral and bacterial infections. EBioMedicine. 2021;67.
11	Suarez NM, Bunsow E, Falsey AR, Walsh EE, Mejias A, Ramilo O. Superiority of transcriptional profiling over procalcitonin for distinguishing bacterial from viral lower respiratory tract infections in hospitalized adults. The Journal of infectious diseases. 2015;212(2):213-22.
12	Andres-Terre M, McGuire HM, Pouliot Y, Bongen E, Sweeney TE, Tato CM, et al. Integrated, multi-cohort analysis identifies conserved transcriptional signatures across multiple respiratory viruses. Immunity. 2015;43(6):1199-211.
13	Bhattacharya S, Rosenberg AF, Peterson DR, Grzesik K, Baran AM, Ashton JM, et al. Transcriptomic biomarkers to discriminate bacterial from nonbacterial infection in adults hospitalized with respiratory illness. Scientific reports. 2017;7(1):6548.
14	Falsey AR, Peterson DR, Walsh EE, Bhattacharya S, Baran AM, Chu C, et al. A four-gene signature from blood to exclude bacterial etiology of lower respiratory tract infection in adults. Nature Communications. 2025;16(1):10383.
15	Ng DL, Granados AC, Santos YA, Servellita V, Goldgof GM, Meydan C, et al. A diagnostic host response biosignature for COVID-19 from RNA profiling of nasal swabs and blood. Science advances. 2021;7(6):eabe5984.
16	McClain MT, Constantine FJ, Henao R, Liu Y, Tsalik EL, Burke TW, et al. Dysregulated transcriptional responses to SARS-CoV-2 in the periphery. Nature communications. 2021;12(1):1079.
17	Barral-Arca R, Gómez-Carballa A, Cebey-López M, Bello X, Martinón-Torres F, Salas A. A meta-analysis of multiple whole blood gene expression data unveils a diagnostic host-response transcript signature for respiratory syncytial virus. International journal of molecular sciences. 2020;21(5):1831.
18	Viz-Lasheras S, Gómez-Carballa A, Pardo-Seco J, Bello X, Rivero-Calle I, Dacosta AI, et al. A 5-transcript signature for discriminating viral and bacterial etiology in pediatric pneumonia. iScience. 2025.
19	Tsalik EL, Henao R, Nichols M, Burke T, Ko ER, McClain MT, et al. Host gene expression classifiers diagnose acute respiratory illness etiology. Science translational medicine. 2016;8(322):322ra11-ra11.
20	Ramilo O, Allman W, Chung W, Mejias A, Ardura M, Glaser C, et al. Gene expression patterns in blood leukocytes discriminate patients with acute infections. Blood. 2007;109(5):2066-77.
21	Hu X, Yu J, Crosby SD, Storch GA. Gene expression profiles in febrile children with defined viral and bacterial infection. Proceedings of the National Academy of Sciences. 2013;110(31):12792-7.
22	Parnell GP, McLean AS, Booth DR, Armstrong NJ, Nalos M, Huang SJ, et al. A distinct influenza infection signature in the blood transcriptome of patients with severe community-acquired pneumonia. Critical care. 2012;16(4):1-12.
23	Mayhew MB, Buturovic L, Luethy R, Midic U, Moore AR, Roque JA, et al. A generalizable 29-mRNA neural-network classifier for acute bacterial and viral infections. Nature communications. 2020;11(1):1177.
24	Habgood-Coote D, Wilson C, Shimizu C, Barendregt AM, Philipsen R, Galassini R, et al. Diagnosis of childhood febrile illness using a multi-class blood RNA molecular signature. Med. 2023;4(9):635-54. e5.
25	Song F, Qian Y, Peng X, Li X, Xing P, Ye D, et al. The frontline of immune response in peripheral blood. PloS one. 2017;12(8):e0182294.
26	Zaas AK, Chen M, Varkey J, Veldman T, Hero AO, Lucas J, et al. Gene expression signatures diagnose influenza and other symptomatic respiratory viral infections in humans. Cell host & microbe. 2009;6(3):207-17.
27	Zaas AK, Burke T, Chen M, McClain M, Nicholson B, Veldman T, et al. A host-based RT-PCR gene expression signature to identify acute respiratory viral infection. Science translational medicine. 2013;5(203):203ra126-203ra126.
28	Mahajan P, Kuppermann N, Mejias A, Suarez N, Chaussabel D, Casper TC, et al. Association of RNA biosignatures with bacterial infections in febrile infants aged 60 days or younger. Jama. 2016;316(8):846-57
